# mRNArchitect: sequence design of mRNA medicines

**DOI:** 10.1101/2024.12.03.626696

**Authors:** Helen M. Gunter, Alexandra Balicki, Magdalena Budzinska, Jonathon Waterhouse, Theodore Leonard, Yi Peng, Abhishek Kulkarni, Mohammad Zardbani, Michelle Sidharta, Jessica Morrison, Bettina Dietmair, Aayushi Ghodasara, Sneha Lakshman Das, Seth W. Cheetham, Natasha Chaudhary, Tim R. Mercer

## Abstract

Sequence design is a critical first step in the development of mRNA medicines. The primary sequence can be optimised to improve translation, stability and immunogenicity. Here, we present *mRNArchitect*, a software toolkit for the design and optimisation of primary mRNA sequences according to codon usage, secondary structure and manufacturability. *mRNArchitect* supports multiple optimisation strategies tailored for short or long expression profiles, and different clinical applications, including vaccines, cell and gene therapies. *mRNArchitect* is complemented by a catalogue of validated RNA elements, including UTRs, microRNA binding sites, and regulatory elements, that provide programmable, cell-type-specific control of mRNA expression. We experimentally validate *mRNArchitect* designs, demonstrating improvements in expression, stability, and immunogenicity, across multiple cell types and tissues compared to current design methods. *mRNArchitect* is provided as an experimentally validated, software package for the design and optimisation of mRNA medicines, available at: https://basefacility.org.au/software/.
