## Supplementary Table 1 for "mRNArchitect: sequence design of mRNA medicines"

### Sheet: Protein elements
Type	Name	Protein ID	Amino acid sequence	Description	References
Signal peptides	(SARS-CoV-2 spike)	P0DTC2	MFVFLVLLPLVSS	N-terminal signal peptide, enabling protein secretion	https://www.nature.com/articles/s41551-025-01478-6
Signal peptide	tissue plasminogen activator (tPA)	P00750	MDAMKRGLCCVLLLCGAVFVSPS	N-terminal signal peptide, enabling protein secretion	https://www.nature.com/articles/s41551-025-01478-6
Signal peptide	IL-2	P60568	MYRMQLLSCIALSLALVTNS	N-terminal signal peptide, enabling protein secretion	https://www.nature.com/articles/s41551-025-01478-6
Signal peptide	Albumin	P02768	MKWVTFISLLFLFSSAYS	N-terminal signal peptide, enabling protein secretion	https://www.nature.com/articles/s41551-025-01478-6
Signal peptide	(HIV Env)	UBL87562.1	MKVMGTKKNYQHLWRWGIMLLGMLMMSSAA	N-terminal signal peptide, enabling protein secretion	https://www.nature.com/articles/s41551-025-01478-6
Signal peptide	Secrecon	N/A	MWWRLWWLLLLLLLLWPMVWA	Computationally designed signal peptide, enabling protein secretion	https://www.nature.com/articles/s41551-025-01478-6
Signal peptide	Human IgKVIII	QBK47594.1	MDMRVPAQLLGLLLLWLRGARC	N-terminal signal peptide, enabling protein secretion	https://www.nature.com/articles/s41551-025-01478-6
Signal peptide	(CD8a)	NP_001139345.1	MALPVTALLLPLALLLHAARP	N-terminal signal peptide, enabling protein secretion	https://www.nature.com/articles/s41551-025-01478-6
Signal peptide	Human MHC-C signal peptide		MRVTAPRTLILLLSGALALTETWAGS	Signal peptide used in neoantigen cancer vaccines, enabling protein secretion	Sahin et al. 2017 - Moderna melanoma neoantigen vaccine
Nuclear Localisation signal	SV40 large T antigen	-	PKKKRKV	Intracellular trafficking into the nucleus; virally derived
Nuclear Localisation signal	Nucleoplasmin	-	KRPAATKKAGQAKKKK	Intracellular trafficking into the nucleus; bipartite design
Nuclear Localisation signal	c-Myc	-	PAAKRVKLD	Intracellular trafficking into the nucleus; human derived
Linker	G4S	-	GGGGS	Short, flexible linker
Linker	G4S*4	-	GGGGSGGGGSGGGGSGGGGS	Long, flexible linker
Linker	GnS	-	GGSGGGGSGG	Long, flexible linker used in neoantigen cancer vaccines	Sahin et al. 2017 - Moderna melanoma neoantigen vaccine
Linker	GPGPG	-	GPGPG	Short, flexible linker	Livingston et al. (2002) - HIV epitopes
Linker	AAY	-	AAY	Flexible linker used in neoantigen cancer vaccines	Wang et al. (2004); Velders et al. (2001)
Linker	AAA	-	AAA	Rigid, short linker	Aguilar-Gurrieri et al. (2023) - Ovalbumin
Linker	KK	-	KK	Rigid, short linker	Sarobe et al. (1993)
Intracellular trafficking	MITD	-	IVGIVAGLAVLAVVVIGAVVATVMCRRKSSGGKGGSYSQAASSDSAQGSDVSLTA	N-terminal sequence for ER trafficking	Sahin et al. 2017 - Moderna melanoma neoantigen vaccine
Antigen presentation (viral protein)	SARS-COV-2-spike N-terminal signal peptide	P0DTC2	MFVFLVLLPLVSS	Antigen presentation	https://www.nature.com/articles/s41551-025-01478-6
Antigen presentation (viral protein)	SARS-COV-2-spike Extracellular hinge, heptad repeat 2	P0DTC2	SPDVDLGDISGINASVVNIQKEIDRLNEVAKNLNESLIDLQELGKYEQYIK	Antigen presentation	https://www.nature.com/articles/s41551-025-01478-6
Antigen presentation (viral protein)	SARS-COV-2-spike Transmembrane domain	P0DTC2	WPWYIWLGFIAGLIAIVMVTIML	Antigen presentation	https://www.nature.com/articles/s41551-025-01478-6
Antigen presentation (viral protein)	SARS-COV-2-spike C-terminal cytosolic segment	P0DTC2	CCMTSCCSCLKGCCSCGSCCKFDEDDSEPVLKGVKLHYT	Antigen presentation	https://www.nature.com/articles/s41551-025-01478-6
Antigen presentation (T cell receptor)	CD8 N-terminal signal peptide	NP_001139345.1	MALPVTALLLPLALLLHAARP	Antigen presentation	https://www.nature.com/articles/s41551-025-01478-6
Antigen presentation (T cell receptor)	CD8 Extracellular hinge	NP_001139345.1	PTTTPAPRPPTPAPTIASQPLSLRPEACRPAAGGAVHTRGLDFACD	Antigen presentation	https://www.nature.com/articles/s41551-025-01478-6
Antigen presentation (T cell receptor)	CD8 Transmembrane domain	NP_001139345.1	IYIWAPLAGTCGVLLLSLVITLYC	Antigen presentation	https://www.nature.com/articles/s41551-025-01478-6
Antigen presentation (T cell receptor)	CD8 C-terminal cytosolic segment	NP_001139345.1	LYCNHRNRRRVCKCPRPVVKSGDKPSLSARYV	Antigen presentation	https://www.nature.com/articles/s41551-025-01478-6
Antigen presentation (T cell receptor)	CD28 N-terminal signal peptide	P10747	MLRLLLALNLFPSIQVTG	Antigen presentation	https://www.nature.com/articles/s41551-025-01478-6
Antigen presentation (T cell receptor)	CD28 Extracellular hinge	P10747	GKHLCPSPLFPGPSKP	Antigen presentation	https://www.nature.com/articles/s41551-025-01478-6
Antigen presentation (T cell receptor)	CD28 Transmembrane domain	P10747	FWVLVVVGGVLACYSLLVTVAFIIFWV	Antigen presentation	https://www.nature.com/articles/s41551-025-01478-6
Antigen presentation (T cell receptor)	CD28 C-terminal cytosolic segment	P10747	RSKRSRLLHSDYMNMTPRRPGPTRKHYQPYAPPRDFAAYRS	Antigen presentation	https://www.nature.com/articles/s41551-025-01478-6
Antigen presentation (cell receptor)	HLA-C (MHC I); N-terminal signal peptide, endosome	P10321	MRVMAPRALLLLLSGGLALTETWA	Antigen presentation	https://www.nature.com/articles/s41551-025-01478-6
Antigen presentation (cell receptor)	HLA-C (MHC I); Extracellular hinge	P10321	PSSQPTIPI	Antigen presentation	https://www.nature.com/articles/s41551-025-01478-6
Antigen presentation (cell receptor)	HLA-C (MHC I); Transmembrane domain	P10321	MGIVAGLAVLVVLAVLGAVVTAMMC	Antigen presentation	https://www.nature.com/articles/s41551-025-01478-6
Antigen presentation (cell receptor)	HLA-C (MHC I); C-terminal cytosolic segment	P10321	RRKSSGGKGGSCSQAACSNSAQGSDESLITCKA	Antigen presentation	https://www.nature.com/articles/s41551-025-01478-6
Peptide cleavage domain	T2A	-	EGRGSLLTCGDVEENPGP	Virally derived sequence that mediates ribosomal skipping during translatoin
Peptide cleavage domain	P2A	-	GSGATNFSLLKQCGDVEENPGP	Virally derived sequence that mediates ribosomal skipping during translatoin
Peptide cleavage domain	F2A	-	VKQTLNFDLLKLAGDVESNPGP	Virally derived sequence that mediates ribosomal skipping during translatoin
Peptide cleavage domain	E2A	-	QCTNYALLKLAGDVESNPGP	Virally derived sequence that mediates ribosomal skipping during translatoin
Peptide cleavage domain	Furin cleavage domain	-	RAKR
Tag	His (6x)	-	HHHHHH	Sequence tag for protein detection
Tag	FLAG	-	DYKDDDDK	Sequence tag for protein detection
Tag	3 x FLAG	-	DYKDHD-G-DYKDHD-I-DYKDDDDK	Sequence tag for protein detection
Tag	HA	-	YPYDVPDYA	Sequence tag for protein detection
Tag	3 x HA	-	YPYDVPDYAYPYDVPDYAYPYDVPDYA	Sequence tag for protein detection
Tag	Myc	-	EQKLISEEDL	Sequence tag for protein detection
Tag	V5	-	GKPIPNPLLGLDST	Sequence tag for protein detection
Tag	Strep-tag II	-	WSHPQFEK	Sequence tag for protein purification
Tag	Twin-Strep-tag	-	WSHPQFEKGGGSGGGSWSHPQFEK	Sequence tag for protein purification (2 x Strep-tag II, separated by GS linker)
Fluorescent reporter	eGFP	-	MVSKGEELFTGVVPILVELDGDVNGHKFSVSGEGEGDATYGKLTLKFICTTGKLPVPWPTLVTTLTYGVQCFSRYPDHMKQHDFFKSAMPEGYVQERTIFFKDDGNYKTRAEVKFEGDTLVNRIELKGIDFKEDGNILGHKLEYNYNSHNVYIMADKQKNGIKVNFKIRHNIEDGSVQLADHYQQNTPIGDGPVLLPDNHYLSTQSALSKDPNEKRDHMVLLEFVTAAGITLGMDELYK	Fluorescent reporter; synthetic
Fluorescent reporter	mCherry	-	MVSKGEEDNMAIIKEFMRFKVHMEGSVNGHEFEIEGEGEGRPYEGTQTAKLKVTKGGPLPFAWDILSPQFMYGSKAYVKHPADIPDYLKLSFPEGFKWERVMNFEDGGVVTVTQDSSLQDGEFIYKVKLRGTNFPSDGPVMQKKTMGWEASSERMYPEDGALKGEIKQRLKLKDGGHYDAEVKTTYKAKKPVQLPGAYNVNIKLDITSHNEDYTIVEQYERAEGRHSTGGMDELYK	Fluorescent reporter; synthetic
Fluorescent reporter	dTomato	-	MVSKGEEVIKEFMRFKVRMEGSMNGHEFEIEGEGEGRPYEGTQTAKLKVTKGGPLPFAWDILSPQFMYGSKAYVKHPADIPDYKKLSFPEGFKWERVMNFEDGGLVTVTQDSSLQDGTLIYKVKMRGTNFPPDGPVMQKKTMGWEASTERLYPRDGVLKGEIHQALKLKDGGHYLVEFKTIYMAKKPVQLPGYYYVDTKLDITSHNEDYTIVEQYERSEGRHHLFLYGMDELYK	Fluorescent reporter; synthetic
Fluorescent reporter	mScarlet	-	MVSKGEAVIKEFMRFKVHMEGSMNGHEFEIEGEGEGRPYEGTQTAKLKVTKGGPLPFSWDILSPQFMYGSRAFTKHPADIPDYYKQSFPEGFKWERVMNFEDGGAVTVTQDTSLEDGTLIYKVKLRGTNFPPDGPVMQKKTMGWEASTERLYPEDGVLKGDIKMALRLKDGGRYLADFKTTYKAKKPVQMPGAYNVDRKLDITSHNEDYTVVEQYERSEGRHSTGGMDELYK	Fluorescent reporter; synthetic
Fluorescent reporter	Hibit
