## Supplementary Table 2 for "mRNArchitect: sequence design of mRNA medicines"

### Sheet: Sheet1
mRNArchitect optimisation exemplars
			Optimisation parameters																	Results
name	Input sequence	CDS Length (nt)	Organism	Avoid repeat length	Enable uridine depletion	Avoid ribosome slip	Avoid manufacture restriction sites	Avoid microRNA seed sites	GC content global minimum	GC content global maximum	GC content window minimum	GC content window maximum	GC content window size	Avoid poly(U)	Avoid poly(A)	Avoid poly(C)	Avoid poly(G)	Hairpin stem size	Hairpin window	Output sequence	A ratio	T/U ratio	G ratio	C ratio	AT ratio	GA ratio	GC ratio	Uridine depletion	CAI	tAI	CDS MFE (kcal/mol)	MFE density	Total Paired nt Ratio	UniquifyAllKmers[0-600](k:10)
NanoLuc	MGSDYKDHDGDYKDHDIDYKDDDDKGGGGSVFTLEDFVGDWRQTAGYNLDQVLEQGGVSSLFQNLGVSVTPIQRIVLSGENGLKIDIHVIIPYEGLSGDQMGQIEKIFKVVYPVDDHHFKVILHYGTLVIDGVTPNMIDYFGRPYEGIAVFDGKKITVTGTLWNGNKIIDERLINPDGSLLFRVTINGVTGWRLCERILA	600	homo-sapiens	10	FALSE	TRUE	TRUE	FALSE	0.4	0.7	0.3	0.7	40	8	8	6	6	10	60	ATGGGCAGCGATTACAAGGATCACGACGGCGACTATAAGGACCACGACATCGACTACAAGGACGACGACGACAAGGGCGGAGGCGGCAGCGTGTTCACCCTGGAGGACTTCGTGGGCGACTGGAGACAGACCGCCGGCTACAACCTGGACCAGGTGCTGGAGCAGGGAGGCGTGAGCAGCCTGTTCCAGAACCTGGGCGTGTCCGTGACCCCTATCCAGAGAATCGTGCTGTCCGGCGAGAACGGCCTGAAGATCGACATCCACGTGATCATCCCTTACGAGGGCCTGAGCGGCGACCAGATGGGCCAGATCGAGAAGATCTTCAAGGTCGTGTACCCCGTGGACGACCACCACTTCAAGGTGATCCTGCACTACGGCACCCTGGTGATCGATGGCGTG…	0.24	0.15	0.31	0.29	0.39	0.55	0.6	0.03	0.99	0.38	-207.8	-0.346333	0.61	Passed: no nonunique 10-mer found
eGFP	MVSKGEELFTGVVPILVELDGDVNGHKFSVSGEGEGDATYGKLTLKFICTTGKLPVPWPTLVTTLTYGVQCFSRYPDHMKQHDFFKSAMPEGYVQERTIFFKDDGNYKTRAEVKFEGDTLVNRIELKGIDFKEDGNILGHKLEYNYNSHNVYIMADKQKNGIKVNFKIRHNIEDGSVQLADHYQQNTPIGDGPVLLPDNHYLSTQSALSKDPNEKRDHMVLLEFVTAAGITLGMDELYK	717	homo-sapiens	11	FALSE	TRUE	TRUE	FALSE	0.4	0.7	0.3	0.7	40	8	8	6	6	10	60	ATGGTGAGCAAGGGCGAGGAGCTGTTCACCGGCGTGGTGCCCATCCTGGTGGAACTGGACGGCGACGTGAACGGCCACAAGTTCTCTGTGAGCGGCGAAGGGGAGGGCGACGCCACATACGGCAAGCTGACCCTGAAGTTCATCTGCACCACCGGGAAGCTGCCCGTGCCTTGGCCCACCCTTGTGACCACCCTGACCTACGGCGTGCAGTGCTTCAGCAGATACCCCGACCACATGAAGCAGCACGACTTCTTCAAGAGCGCCATGCCCGAGGGCTACGTGCAGGAGAGAACCATATTCTTCAAGGACGACGGCAACTACAAGACCAGAGCCGAGGTGAAGTTCGAGGGCGACACCCTGGTGAACAGAATCGAGCTGAAGGGCATCGACTTCAAGGAG…	0.26	0.14	0.29	0.3	0.4	0.55	0.59	0.03	0.97	0.39	-243.3	-0.339331	0.57	Passed: no nonunique 10-mer found
mCherry	MVSKGEEDNMAIIKEFMRFKVHMEGSVNGHEFEIEGEGEGRPYEGTQTAKLKVTKGGPLPFAWDILSPQFMYGSKAYVKHPADIPDYLKLSFPEGFKWERVMNFEDGGVVTVTQDSSLQDGEFIYKVKLRGTNFPSDGPVMQKKTMGWEASSERMYPEDGALKGEIKQRLKLKDGGHYDAEVKTTYKAKKPVQLPGAYNVNIKLDITSHNEDYTIVEQYERAEGRHSTGGMDELYK	708	homo-sapiens	12	FALSE	TRUE	TRUE	FALSE	0.4	0.7	0.3	0.7	40	8	8	6	6	10	60	ATGGTGAGCAAGGGCGAGGAGGACAACATGGCCATCATCAAGGAGTTCATGAGATTCAAGGTGCACATGGAGGGCAGCGTGAACGGCCACGAGTTCGAGATCGAGGGCGAGGGAGAAGGCAGACCCTACGAGGGCACCCAGACCGCCAAGCTCAAGGTGACCAAGGGCGGCCCTCTGCCCTTCGCCTGGGACATCCTTAGTCCCCAGTTCATGTACGGCAGCAAGGCCTACGTGAAGCACCCCGCCGACATCCCCGACTACCTGAAGCTGTCCTTCCCCGAGGGCTTCAAGTGGGAGAGAGTGATGAACTTCGAAGACGGCGGCGTGGTGACCGTGACCCAGGACAGCTCTCTGCAGGACGGCGAGTTCATCTACAAGGTGAAGCTGAGAGGCACCAAC…	0.26	0.13	0.32	0.29	0.39	0.58	0.61	0.02	0.98	0.39	-259	-0.365819	0.6	Passed: no nonunique 10-mer found
Ovalbumin	MGSIGAASMEFCFDVFKELKVHHANENIFYCPIAIMSALAMVYLGAKDSTRTQINKVVRFDKLPGFGDSIEAQCGTSVNVHSSLRDILNQITKPNDVYSFSLASRLYAEERYPILPEYLQCVKELYRGGLEPINFQTAADQARELINSWVESQTNGIIRNVLQPSSVDSQTAMVLVNAIVFKGLWEKAFKDEDTQAMPFRVTEQESKPVQMMYQIGLFRVASMASEKMKILELPFASGTMSMLVLLPDEVSGLEQLESIINFEKLTEWTSSNVMEERKIKVYLPRMKMEEKYNLTSVLMAMGITDVFSSSANLSGISSAESLKISQAVHAAHAEINEAGREVVGSAEAGVDAASVSEEFRADHPFLFCIKHIATNAVLFFGRCVSP	1158	homo-sapiens	13	FALSE	TRUE	TRUE	FALSE	0.4	0.7	0.3	0.7	40	8	8	6	6	10	60	ATGGGCAGCATCGGCGCCGCCTCCATGGAGTTCTGCTTCGACGTCTTCAAGGAGCTGAAGGTGCACCACGCCAACGAGAACATCTTCTACTGCCCCATCGCCATCATGAGCGCCCTGGCCATGGTGTATCTGGGCGCCAAGGACAGCACCAGAACCCAGATCAACAAGGTGGTGAGATTCGACAAGCTGCCCGGATTCGGCGACAGCATTGAGGCCCAGTGCGGCACCAGCGTGAACGTGCACAGCAGCCTGAGAGACATCCTGAACCAGATCACCAAGCCCAACGACGTGTACAGCTTCAGCCTGGCCAGCAGACTGTACGCCGAGGAGAGATACCCCATCCTGCCCGAGTACCTGCAGTGCGTGAAGGAGCTGTACAGAGGCGGCCTGGAGCCTATC…	0.24	0.15	0.31	0.3	0.39	0.55	0.61	0.02	0.98	0.39	-441.4	-0.381174	0.64	Passed: no nonunique 10-mer found
Firefly Luciferase	MEDAKNIKKGPAPFYPLEDGTAGEQLHKAMKRYALVPGTIAFTDAHIEVDITYAEYFEMSVRLAEAMKRYGLNTNHRIVVCSENSLQFFMPVLGALFIGVAVAPANDIYNERELLNSMGISQPTVVFVSKKGLQKILNVQKKLPIIQKIIIMDSKTDYQGFQSMYTFVTSHLPPGFNEYDFVPESFDRDKTIALIMNSSGSTGLPKGVALPHRTACVRFSHARDPIFGNQIIPDTAILSVVPFHHGFGMFTTLGYLICGFRVVLMYRFEEELFLRSLQDYKIQSALLVPTLFSFFAKSTLIDKYDLSNLHEIASGGAPLSKEVGEAVAKRFHLPGIRQGYGLTETTSAILITPEGDDKPGAVGKVVPFFEAKVVDLDTGKTLGVNQRGELCVRGPMIMS…	1650	homo-sapiens	14	FALSE	TRUE	TRUE	FALSE	0.4	0.7	0.3	0.7	40	8	8	6	6	10	60	ATGGAGGACGCCAAGAACATCAAGAAGGGACCTGCCCCCTTCTATCCTCTTGAGGACGGCACCGCCGGCGAGCAGCTGCACAAGGCTATGAAGAGGTACGCCCTGGTGCCCGGCACCATCGCCTTCACAGATGCCCACATCGAGGTGGACATCACCTACGCCGAGTACTTCGAGATGAGCGTGAGACTGGCCGAGGCCATGAAGAGATACGGCCTGAACACCAACCACAGAATCGTGGTGTGCAGCGAGAACAGCCTGCAGTTCTTCATGCCCGTGCTGGGAGCCTTGTTCATCGGCGTGGCCGTTGCCCCCGCTAACGACATCTACAACGAGAGAGAGCTGCTGAACAGCATGGGCATCAGCCAGCCCACCGTGGTCTTCGTGTCTAAGAAGGGCCTG…	0.23	0.17	0.29	0.31	0.4	0.52	0.6	0.06	0.96	0.38	-608.4	-0.368727	0.62	Passed: no nonunique 10-mer found
Anti-hCD19-h28z CAR	MLLLVTSLLLCELPHPAFLLIPDIQMTQTTSSLSASLGDRVTISCRASQDISKYLNWYQQKPDGTVKLLIYHTSRLHSGVPSRFSGSGSGTDYSLTISNLEQEDIATYFCQQGNTLPYTFGGGTKLEITGSTSGSGKPGSGEGSTKGEVKLQESGPGLVAPSQSLSVTCTVSGVSLPDYGVSWIRQPPRKGLEWLGVIWGSETTYYNSALKSRLTIIKDNSKSQVFLKMNSLQTDDTAIYYCAKHYYYGGSYAMDYWGQGTSVTVSSAAAIEVMYPPPYLDNEKSNGTIIHVKGKHLCPSPLFPGPSKPFWVLVVVGGVLACYSLLVTVAFIIFWVRSKRSRLLHSDYMNMTPRRPGPTRKHYQPYAPPRDFAAYRSRVKFSRSADAPAYQQGQNQLYN…	1467	homo-sapiens	15	FALSE	TRUE	TRUE	FALSE	0.4	0.7	0.3	0.7	40	8	8	6	6	10	60	ATGCTGCTGCTTGTGACCTCCCTGCTGCTGTGTGAGCTGCCCCACCCCGCCTTCCTGCTGATCCCCGACATCCAGATGACCCAGACCACCAGCTCCCTGAGCGCTAGCCTGGGCGACAGAGTGACCATCAGCTGCAGAGCCAGCCAGGACATCAGCAAGTACCTGAACTGGTATCAGCAGAAGCCCGACGGCACCGTCAAGCTGCTGATCTACCACACCAGCAGACTCCACAGCGGCGTGCCCAGCAGATTCTCTGGCAGCGGCTCAGGCACCGACTACAGCCTCACCATCAGCAACCTGGAGCAGGAGGACATCGCCACCTACTTCTGCCAGCAGGGCAACACCCTGCCCTACACCTTCGGAGGCGGCACCAAGCTGGAGATCACCGGCAGCACCTCT…	0.24	0.15	0.28	0.33	0.39	0.52	0.61	0.06	0.96	0.34	-549.3	-0.374438	0.6	Passed: no nonunique 10-mer found
Sars-Cov2 Spike protein	MFVFLVLLPLVSSQCVNLTTRTQLPPAYTNSFTRGVYYPDKVFRSSVLHSTQDLFLPFFSNVTWFHAIHVSGTNGTKRFDNPVLPFNDGVYFASTEKSNIIRGWIFGTTLDSKTQSLLIVNNATNVVIKVCEFQFCNDPFLGVYYHKNNKSWMESEFRVYSSANNCTFEYVSQPFLMDLEGKQGNFKNLREFVFKNIDGYFKIYSKHTPINLVRDLPQGFSALEPLVDLPIGINITRFQTLLALHRSYLTPGDSSSGWTAGAAAYYVGYLQPRTFLLKYNENGTITDAVDCALDPLSETKCTLKSFTVEKGIYQTSNFRVQPTESIVRFPNITNLCPFGEVFNATRFASVYAWNRKRISNCVADYSVLYNSASFSTFKCYGVSPTKLNDLCFTNVYADS…	3819	homo-sapiens	16	FALSE	TRUE	TRUE	FALSE	0.4	0.65	0.3	0.65	40	8	8	6	6	10	60	ATGTTCGTCTTCCTGGTGCTGCTGCCACTGGTGAGCAGCCAGTGTGTGAACCTGACCACCAGAACCCAGCTGCCCCCTGCCTACACCAACTCCTTCACCAGAGGCGTGTATTACCCCGACAAGGTGTTCAGAAGCTCCGTGCTGCACAGCACCCAGGACCTGTTCCTGCCCTTCTTCAGCAACGTGACCTGGTTCCACGCCATCCATGTGTCCGGCACCAACGGCACCAAGAGATTCGACAACCCCGTGCTGCCCTTCAACGACGGAGTGTACTTCGCCTCCACCGAGAAGTCCAACATCATCAGAGGCTGGATCTTCGGCACCACCCTGGACTCCAAGACCCAGTCCCTGCTGATCGTGAATAACGCCACTAATGTGGTGATCAAGGTGTGCGAGTTC…	0.24	0.18	0.26	0.32	0.42	0.5	0.58	0.08	0.95	0.38	-1308.2	-0.34255	0.61	Failed, the following positions are the first occurences of non-unique segments [553-563, 597-607, 3462-3472, 3463-3473]
spCas9	MAPKKKRKVGIHGVPAADKKYSIGLDIGTNSVGWAVITDEYKVPSKKFKVLGNTDRHSIKKNLIGALLFDSGETAEATRLKRTARRRYTRRKNRICYLQEIFSNEMAKVDDSFFHRLEESFLVEEDKKHERHPIFGNIVDEVAYHEKYPTIYHLRKKLVDSTDKADLRLIYLALAHMIKFRGHFLIEGDLNPDNSDVDKLFIQLVQTYNQLFEENPINASGVDAKAILSARLSKSRRLENLIAQLPGEKKNGLFGNLIALSLGLTPNFKSNFDLAEDAKLQLSKDTYDDDLDNLLAQIGDQYADLFLAAKNLSDAILLSDILRVNTEITKAPLSASMIKRYDEHHQDLTLLKALVRQQLPEKYKEIFFDQSKNGYAGYIDGGASQEEFYKFIKPILEKM…	4242	homo-sapiens	17	FALSE	TRUE	TRUE	FALSE	0.4	0.65	0.3	0.65	40	8	8	6	6	10	60	ATGGCTCCCAAGAAGAAGCGGAAGGTGGGCATTCACGGCGTGCCCGCTGCTGATAAGAAGTACAGCATCGGCCTGGATATCGGCACCAACAGCGTGGGATGGGCTGTGATCACCGACGAGTACAAGGTGCCCAGCAAGAAGTTCAAGGTGCTGGGCAACACCGACAGACACTCTATCAAGAAGAATCTGATTGGCGCCCTGTTGTTCGATAGCGGCGAGACTGCCGAAGCCACCAGACTCAAGAGAACCGCCAGAAGGAGGTACACCAGAAGGAAGAACAGAATCTGCTACCTCCAGGAGATATTCAGCAACGAGATGGCTAAGGTGGACGACTCCTTCTTCCACAGACTGGAGGAATCCTTCCTGGTGGAGGAGGACAAGAAGCACGAGAGACACCCC…	0.29	0.16	0.29	0.27	0.45	0.58	0.56	0.07	0.95	0.39	-1431.74	-0.337515	0.59	Failed, the following positions are the first occurences of non-unique segments [135-145, 742-752, 3175-3185, 4198-4208]
Cas9-PE-6c	MKRTADGSEFESPKKKRKVDKKYSIGLDIGTNSVGWAVITDEYKVPSKKFKVLGNTDRHSIKKNLIGALLFDSGETAEATRLKRTARRRYTRRKNRICYLQEIFSNEMAKVDDSFFHRLEESFLVEEDKKHERHPIFGNIVDEVAYHEKYPTIYHLRKKLVDSTDKADLRLIYLALAHMIKFRGHFLIEGDLNPDNSDVDKLFIQLVQTYNQLFEENPINASGVDAKAILSARLSKSRKLENLIAQLPGEKKNGLFGNLIALSLGLTPNFKSNFDLAEDAKLQLSKDTYDDDLDNLLAQIGDQYADLFLAAKNLSDAILLSDILRVNTEITKAPLSASMIKRYDEHHQDLTLLKALVRQQLPEKYKEIFFDQSKNGYAGYIDGGASQEEFYKFIKPILE…	5877	homo-sapiens	18	FALSE	TRUE	TRUE	FALSE	0.4	0.65	0.3	0.6	40	8	8	6	6	10	60	ATGAAGAGGACCGCCGATGGCAGCGAATTCGAGTCCCCTAAGAAGAAGCGGAAGGTCGATAAGAAGTACAGCATTGGCCTGGACATTGGCACCAATAGCGTGGGATGGGCAGTGATCACCGACGAGTATAAGGTGCCTAGCAAGAAGTTCAAGGTCCTGGGCAACACCGACAGACACTCCATCAAGAAGAACCTGATTGGAGCCCTTCTGTTCGATTCAGGCGAGACAGCCGAAGCCACAAGACTTAAGAGAACCGCCCGCAGAAGATACACCAGGAGGAAGAACAGAATCTGCTACCTCCAGGAGATATTCAGCAACGAGATGGCTAAGGTGGACGACTCCTTCTTCCACAGACTGGAGGAGAGCTTCCTGGTGGAGGAGGACAAGAAGCATGAGAGA…	0.29	0.17	0.28	0.26	0.46	0.57	0.54	0.11	0.92	0.38	-1898.3	-0.323005	0.59	Failed, the following positions are the first occurences of non-unique segments [39-49, 40-50, 141-151, 3181-3191, 4218-4228, 4219-4229]
