## Supplementary Table 3 for "mRNArchitect: sequence design of mRNA medicines"

### Sheet: Sheet1
Name	CDS sequence	gc	mfe	cai	half_life	tai	CSC	Rare codon	RiboNN		mfe (ViennaRNA)
mRNArchitect CAI Fluc	ATGGAGGACGCCAAGAACATCAAGAAGGGCCCCGCCCCCTTCTACCCCCTGGAGGACGGCACCGCCGGCGAGCAGCTGCACAAGGCCATGAAGAGGTACGCCCTGGTGCCCGGCACCATCGCCTTCACCGACGCCCACATCGAGGTGGACATCACCTACGCCGAGTACTTCGAGATGAGCGTGAGGCTGGCCGAGGCCATGAAGAGGTACGGCCTGAACACCAACCACAGGATCGTGGTGTGCAGCGAGAACAGCCTGCAGTTCTTCATGCCCGTGCTGGGCGCCCTGTTCATCGGCGTGGCCGTGGCCCCCGCCAACGACATCTACAACGAGAGGGAGCTGCTGAACAGCATGGGCATCAGCCAGCCCACCGTGGTGTTCGTGAGCAAGAAGGGCCTG…	0.64	-685.3	1	0.51	0.39	0.0430247	0			-685.3
LinearDesign Fluc	ATGGAGGATGCTAAGAACATCAAGAAGGGGCCGGCGCCATTTTACCCCTTGGAGGACGGTACTGCCGGGGAGCAGCTGCATAAGGCTATGAAGCGTTATGCGCTGGTCCCCGGCACTATCGCCTTCACGGACGCTCATATCGAAGTAGACATCACGTATGCTGAGTACTTCGAGATGAGCGTCCGTCTCGCTGAGGCCATGAAGCGGTACGGTTTGAACACAAACCACCGCATCGTGGTCTGCAGCGAGAACAGTCTTCAGTTCTTTATGCCGGTGCTCGGCGCCCTGTTCATCGGGGTCGCCGTAGCACCGGCAAATGATATTTATAATGAGCGGGAGCTTCTTAACAGCATGGGGATCTCGCAGCCCACTGTTGTTTTCGTGAGCAAGAAGGGGCTG…	0.57	-1111.5	0.74	0.56	0.32	0.0192869	0.209091			-1111.5
MinCAI Fluc	ATGGAAGATGCTAAAAATATTAAAAAAGGTCCTGCTCCTTTTTATCCTCTTGAAGATGGTACTGCTGGTGAACAACTTCATAAAGCTATGAAACGTTATGCTCTTGTTCCTGGTACTATTGCTTTTACTGATGCTCATATTGAAGTTGATATTACTTATGCTGAATATTTTGAAATGAGTGTTCGTCTTGCTGAAGCTATGAAACGTTATGGTCTTAATACTAATCATCGTATTGTTGTTTGTAGTGAAAATAGTCTTCAATTTTTTATGCCTGTTCTTGGTGCTCTTTTTATTGGTGTTGCTGTTGCTCCTGCTAATGATATTTATAATGAACGTGAACTTCTTAATAGTATGGGTATTAGTCAACCTACTGTTGTTTTTGTTAGTAAAAAAGGTCTT…	0.33	-351.9	0.616	0.31	0.32	-0.0392585	0.323636			-351.9
CUSTOM Fluc	ATGGAGGACGCCAAGAACATCAAGAAGGGGCCCGCGCCCTTTTACCCACTGGAGGATGGGACAGCCGGCGAACAGCTCCACAAAGCCATGAAGCGCTACGCGCTGGTCCCTGGCACGATCGCGTTTACGGACGCGCACATCGAAGTGGACATCACGTACGCTGAGTATTTTGAGATGAGCGTGCGCCTGGCCGAGGCCATGAAGCGCTACGGCCTGAATACGAACCACCGTATCGTGGTGTGCTCGGAGAACTCCCTGCAGTTTTTCATGCCGGTGCTCGGCGCCCTCTTCATCGGCGTGGCGGTGGCCCCGGCAAACGATATTTACAACGAGAGGGAGCTGCTGAACAGCATGGGTATCTCCCAGCCTACAGTGGTGTTTGTGAGCAAGAAGGGTCTC…	0.597096	-639.2	0.838548	0.493786	0.35	0.0294805	0.105455			-638.1
GEMORNA Fluc	ATGGAGGATGCCAAGAACATCAAGAAGGGCCCCGCCCCTTTCTACCCCCTGGAGGACGGCACGGCGGGCGAGCAGCTGCACAAGGCCATGAAGCGGTACGCCCTGGTCCCCGGCACCATCGCCTTCACCGACGCCCACATCGAGGTGGACATCACCTACGCCGAGTACTTCGAGATGAGCGTGCGCCTGGCGGAGGCCATGAAGCGGTACGGCCTGAACACCAACCACCGCATCGTGGTGTGCTCCGAGAACTCCCTGCAGTTCTTCATGCCCGTGCTGGGCGCCCTCTTCATCGGCGTGGCCGTGGCCCCCGCCAACGACATCTACAACGAGCGCGAGCTCCTCAACAGCATGGGCATCAGTCAGCCCACCGTGGTGTTCGTGTCCAAGAAGGGCCTG…	0.616455	-641.6	0.914706	0.494376	0.37	0.0354945	0.0527273			-641.6
mRNArchitect tAI Fluc	ATGGAAGACGCCAAGAACATTAAGAAGGGGCCAGCCCCCTTCTACCCTCTGGAAGACGGCACTGCTGGCGAGCAGCTTCACAAGGCCATGAAAAGATACGCTCTTGTGCCTGGCACTATCGCCTTCACTGACGCCCACATTGAAGTGGACATTACTTACGCTGAGTACTTCGAAATGTCCGTGAGACTGGCTGAAGCCATGAAGAGGTACGGACTGAACACTAACCACAGAATCGTGGTGTGCAGCGAAAACAGCCTGCAGTTCTTCATGCCCGTGCTGGGCGCCTTGTTCATCGGCGTTGCCGTGGCTCCCGCCAACGACATTTACAACGAGAGGGAGCTTCTGAACAGCATGGGCATCAGCCAGCCAACTGTGGTGTTCGTGTCTAAAAAGGGCCTG…	0.560799	-625.7	0.867776	0.463061	0.4	0.0215023	0.0781818			-625.2
DERNA lambda 1 Fluc	ATGGAGGATGCTAAGAACATCAAGAAGGGGCCGGCGCCATTTTACCCCTTGGAGGACGGTACTGCCGGGGAGCAGCTGCATAAGGCTATGAAGCGTTATGCGCTGGTCCCCGGCACTATCGCCTTCACGGACGCTCATATCGAAGTAGACATCACTTATGCTGAGTACTTCGAAATGAGCGTCCGTCTCGCTGAGGCCATGAAGCGGTATGGTTTGAACACAAACCACCGCATCGTGGTCTGCAGCGAGAACAGTCTTCAGTTCTTTATGCCGGTGCTCGGCGCCCTGTTCATCGGGGTCGCCGTAGCACCGGCAAATGATATTTATAATGAACGGGAGCTTCTTAACAGCATGGGGATCTCGCAGCCCACTGTTGTTTTTGTGAGCAAGAAGGGGCTG…	0.55	-1110	0.72	0.732307	0.32
DERNA lambda 0.002 Fluc	ATGGAGGATGCCAAGAACATCAAGAAGGGGCCCGCCCCCTTCTACCCCCTGGAGGATGGCACCGCCGGGGAGCAGCTGCACAAGGCCATGAAGAGGTACGCTCTGGTGCCCGGCACCATCGCCTTCACCGATGCCCACATCGAGGTGGACATCACCTACGCCGAGTACTTCGAGATGAGCGTGCGCCTGGCCGAGGCCATGAAGAGGTACGGGCTGAACACCAACCACAGAATCGTGGTGTGTTCCGAGAACAGCCTGCAGTTCTTCATGCCCGTGCTGGGCGCACTGTTCATCGGCGTGGCAGTGGCTCCCGCCAATGACATCTACAATGAGCGGGAGCTGCTGAACAGCATGGGCATCAGCCAGCCCACCGTGGTGTTCGTGTCTAAGAAGGGCCTG…	0.61	-920.1	0.95	0.686552	0.38
mRNArchitect CAI eGFP	ATGGTGAGCAAGGGCGAGGAGCTGTTCACCGGCGTGGTGCCCATCCTGGTGGAGCTGGACGGCGACGTGAACGGCCACAAGTTCAGCGTGAGCGGCGAGGGCGAGGGCGACGCCACCTACGGCAAGCTGACCCTGAAGTTCATCTGCACCACCGGCAAGCTGCCCGTGCCCTGGCCCACCCTGGTGACCACCCTGACCTACGGCGTGCAGTGCTTCAGCAGGTACCCCGACCACATGAAGCAGCACGACTTCTTCAAGAGCGCCATGCCCGAGGGCTACGTGCAGGAGAGGACCATCTTCTTCAAGGACGACGGCAACTACAAGACCAGGGCCGAGGTGAAGTTCGAGGGCGACACCCTGGTGAACAGGATCGAGCTGAAGGGCATCGACTTCAAGGAG…	0.62	-265.5	1	1.13634	0.4	0.0391667	0			-265.5
LinearDesign eGFP	ATGGTCAGCAAGGGGGAGGAGCTGTTCACCGGTGTTGTGCCGATCTTGGTTGAGCTTGATGGCGACGTGAACGGCCATAAGTTCAGCGTGAGTGGCGAGGGTGAGGGCGACGCGACGTACGGGAAGCTTACCCTGAAGTTCATCTGTACTACAGGGAAGCTTCCCGTGCCGTGGCCCACCCTCGTCACCACGCTGACTTATGGCGTTCAGTGCTTCAGCAGGTACCCCGACCACATGAAGCAGCACGACTTTTTTAAGTCGGCCATGCCGGAGGGGTACGTGCAGGAGCGCACCATCTTCTTTAAAGACGATGGCAACTATAAGACTCGAGCGGAGGTCAAGTTCGAGGGGGACACCCTCGTGAACCGCATCGAGCTTAAGGGCATCGACTTTAAAGAA…	0.55	-442.8	0.79	1.18741	0.35	0.0173339	0.150628			-442.8
CUSTOM eGFP	ATGGTGTCCAAGGGGGAGGAGCTGTTTACTGGGGTGGTGCCGATCCTGGTGGAGCTGGACGGTGACGTGAACGGCCACAAGTTCAGCGTGTCGGGCGAGGGCGAGGGCGACGCCACATACGGTAAGCTCACACTGAAGTTTATCTGCACGACGGGGAAGCTGCCGGTGCCGTGGCCGACTCTGGTGACGACGCTGACATACGGTGTGCAGTGTTTCTCCCGATACCCCGACCACATGAAGCAGCATGACTTCTTTAAGTCGGCCATGCCCGAGGGCTACGTCCAGGAGCGGACCATCTTTTTTAAGGACGATGGCAACTACAAGACTAGGGCGGAGGTGAAATTCGAGGGGGACACGCTGGTGAACCGGATCGAGCTGAAGGGTATAGACTTTAAGGAG…	0.571827	-249.3	0.851185	1.08714	0.363988	0.0246002	0.108787			-249.3
GEMORNA eGFP	ATGGTGAGCAAGGGCGAGGAGCTGTTCACTGGGGTCGTGCCCATCCTGGTAGAGCTGGATGGCGACGTGAACGGCCACAAGTTCTCCGTGTCCGGCGAGGGCGAGGGCGACGCCACGTACGGCAAGCTGACCCTGAAGTTCATCTGCACCACCGGCAAGCTCCCCGTGCCCTGGCCCACCCTCGTGACCACCCTGACGTACGGCGTCCAGTGCTTCTCCCGCTACCCCGACCACATGAAGCAGCACGACTTCTTCAAGAGCGCCATGCCGGAGGGCTACGTGCAGGAGCGCACCATCTTCTTCAAGGACGACGGCAACTACAAGACCCGGGCCGAGGTGAAGTTCGAGGGCGACACGCTGGTGAACCGCATCGAGCTGAAGGGCATCGACTTCAAGGAG…	0.606944	-248.1	0.939196	1.08557	0.376673	0.0352735	0.0334728			-247.5
mRNArchitect tAI eGFP	ATGGTGTCTAAGGGCGAAGAGCTTTTCACTGGCGTGGTGCCTATTCTTGTGGAACTGGACGGCGACGTGAACGGCCACAAGTTCTCTGTGTCTGGCGAGGGCGAAGGCGACGCTACATACGGGAAGCTGACTCTGAAGTTCATTTGCACTACGGGCAAGCTTCCTGTGCCTTGGCCCACTCTTGTGACTACTCTTACCTACGGGGTGCAGTGCTTCTCTAGGTACCCTGACCACATGAAGCAGCACGACTTCTTCAAGTCTGCCATGCCAGAGGGCTACGTGCAGGAAAGGACTATTTTCTTCAAGGACGACGGCAACTACAAGACTAGGGCCGAGGTGAAGTTCGAAGGCGACACTCTGGTGAACAGGATTGAACTTAAGGGCATCGACTTCAAGGAG…	0.53	-226	0.88	0.970594	0.42	0.0147778	0.0585774			-226
DERNA lambda 1 eGFP	ATGGTCAGCAAGGGGGAGGAGCTGTTCACCGGTGTTGTGCCGATCTTGGTTGAGCTTGATGGCGATGTGAACGGCCATAAGTTCAGCGTGAGTGGCGAGGGTGAGGGCGACGCTACGTACGGGAAGCTTACCCTGAAGTTTATCTGTACTACAGGGAAGCTTCCCGTACCGTGGCCCACCCTCGTCACCACGCTGACTTATGGCGTTCAGTGCTTCAGCAGGTACCCCGACCACATGAAGCAGCACGACTTTTTTAAGTCGGCCATGCCGGAGGGGTACGTGCAGGAGCGCACCATCTTCTTTAAAGACGATGGCAACTATAAGACTCGAGCGGAAGTCAAATTCGAGGGGGACACCCTCGTGAACCGCATCGAGCTTAAGGGCATCGACTTTAAAGAA…	0.52	-442.3	0.78	1.49033	0.34
DERNA lambda 0.002 eGFP	ATGGTGAGCAAGGGCGAGGAGCTGTTCACCGGGGTGGTGCCAATCCTGGTGGAGCTGGATGGGGACGTGAACGGGCACAAGTTTTCCGTGAGTGGCGAGGGCGAGGGCGACGCCACTTACGGAAAGCTGACCCTGAAGTTCATCTGCACCACCGGCAAGCTGCCAGTGCCTTGGCCCACCCTGGTGACCACCCTGACCTACGGGGTGCAGTGCTTCAGCAGGTACCCCGACCACATGAAGCAGCACGACTTCTTCAAGTCTGCCATGCCCGAGGGGTACGTGCAGGAGCGCACCATCTTCTTTAAGGACGATGGCAATTACAAGACCCGGGCCGAGGTGAAGTTCGAGGGCGACACCCTGGTGAACCGGATCGAGCTGAAGGGCATCGACTTTAAGGAG…	0.58	-363.2	0.95	1.43618	0.38
