## Supplementary Table 4 for "mRNArchitect: sequence design of mRNA medicines"

### Sheet: Sheet1
	gene_id	cap signal	5' UTR	KOZAK	CDS	3' UTR	poly(A)
α Globin 5′ UTR	n/a	AGG	ACTCTTCTGGTCCCCACAGACTCAGAGAGAA	CCCGCCACC	ATGGAGGACGCCAAGAACATCAAGAAGGGCCCCGCCCCCTTCTACCCCCTGGAGGACGGCACCGCCGGCGAGCAGCTGCACAAGGCCATGAAGAGGTACGCCCTGGTGCCCGGCACCATCGCCTTCACCGACGCCCACATCGAGGTGGACATCACCTACGCCGAGTACTTCGAGATGAGCGTGAGGCTGGCCGAGGCCATGAAGAGGTACGGCCTGAACACCAACCACAGGATCGTGGTGTGCAGCGAGAACAGCCTGCAGTTCTTCATGCCCGTGCTGGGCGCCCTGTTCATCGGCGTGGCCGTGGCCCCCGCCAACGACATCTACAACGAGAGGGAGCTGCTGAACAGCATGGGCATCAGCCAGCCCACCGTGGTGTTCGTGAGCAAGAAGGGCCTG…	CTCGAGCTGCCTTCTGCGGGGCTTGCCTTCTGGCCATGCCCTTCTTCTCTCCCTTGCACCTGTACCTCTTGGTCTTTGAATAAAGCCTGAGTAGGAAG	AAAAAAAAAAAAAAAAAAAAAAAAAAAAAAAAAAAAAAAAAAAAAAAAAAAAAAAAAAAAAAAAAAAAAAAAAAAAAAAAAAAAAAAAAAAAAAAAAAAAAAAAAAAAAAAAAAAAAAAAAAAAAA
Albumin 5′ UTR	ENSG00000163631	AGG	CTAGCTTTTCTCTTCTGTCAACCCCACACGCCTTTGGCACA	CCCGCCACC	ATGGAGGACGCCAAGAACATCAAGAAGGGCCCCGCCCCCTTCTACCCCCTGGAGGACGGCACCGCCGGCGAGCAGCTGCACAAGGCCATGAAGAGGTACGCCCTGGTGCCCGGCACCATCGCCTTCACCGACGCCCACATCGAGGTGGACATCACCTACGCCGAGTACTTCGAGATGAGCGTGAGGCTGGCCGAGGCCATGAAGAGGTACGGCCTGAACACCAACCACAGGATCGTGGTGTGCAGCGAGAACAGCCTGCAGTTCTTCATGCCCGTGCTGGGCGCCCTGTTCATCGGCGTGGCCGTGGCCCCCGCCAACGACATCTACAACGAGAGGGAGCTGCTGAACAGCATGGGCATCAGCCAGCCCACCGTGGTGTTCGTGAGCAAGAAGGGCCTG…	CTCGAGCTGCCTTCTGCGGGGCTTGCCTTCTGGCCATGCCCTTCTTCTCTCCCTTGCACCTGTACCTCTTGGTCTTTGAATAAAGCCTGAGTAGGAAG	AAAAAAAAAAAAAAAAAAAAAAAAAAAAAAAAAAAAAAAAAAAAAAAAAAAAAAAAAAAAAAAAAAAAAAAAAAAAAAAAAAAAAAAAAAAAAAAAAAAAAAAAAAAAAAAAAAAAAAAAAAAAAA
SCGB1A1 5′ UTR	ENSG00000149021	AGG	ATACTAGCCCACCAGACTCAGAGACGGAACCAGAGACGGGCCAGAGCATCCCCCTCCTCCACC	CCCGCCACC	ATGGAGGACGCCAAGAACATCAAGAAGGGCCCCGCCCCCTTCTACCCCCTGGAGGACGGCACCGCCGGCGAGCAGCTGCACAAGGCCATGAAGAGGTACGCCCTGGTGCCCGGCACCATCGCCTTCACCGACGCCCACATCGAGGTGGACATCACCTACGCCGAGTACTTCGAGATGAGCGTGAGGCTGGCCGAGGCCATGAAGAGGTACGGCCTGAACACCAACCACAGGATCGTGGTGTGCAGCGAGAACAGCCTGCAGTTCTTCATGCCCGTGCTGGGCGCCCTGTTCATCGGCGTGGCCGTGGCCCCCGCCAACGACATCTACAACGAGAGGGAGCTGCTGAACAGCATGGGCATCAGCCAGCCCACCGTGGTGTTCGTGAGCAAGAAGGGCCTG…	CTCGAGCTGCCTTCTGCGGGGCTTGCCTTCTGGCCATGCCCTTCTTCTCTCCCTTGCACCTGTACCTCTTGGTCTTTGAATAAAGCCTGAGTAGGAAG	AAAAAAAAAAAAAAAAAAAAAAAAAAAAAAAAAAAAAAAAAAAAAAAAAAAAAAAAAAAAAAAAAAAAAAAAAAAAAAAAAAAAAAAAAAAAAAAAAAAAAAAAAAAAAAAAAAAAAAAAAAAAAA
Beta Actin 5′ UTR	ENSG00000075624	AGG	CCCGCGAGCACAGAGCCTCGCCTTTGCCGATCCGCCGCCCGTCCACACCCGCCGCCAGCTCACC	CCCGCCACC	ATGGAGGACGCCAAGAACATCAAGAAGGGCCCCGCCCCCTTCTACCCCCTGGAGGACGGCACCGCCGGCGAGCAGCTGCACAAGGCCATGAAGAGGTACGCCCTGGTGCCCGGCACCATCGCCTTCACCGACGCCCACATCGAGGTGGACATCACCTACGCCGAGTACTTCGAGATGAGCGTGAGGCTGGCCGAGGCCATGAAGAGGTACGGCCTGAACACCAACCACAGGATCGTGGTGTGCAGCGAGAACAGCCTGCAGTTCTTCATGCCCGTGCTGGGCGCCCTGTTCATCGGCGTGGCCGTGGCCCCCGCCAACGACATCTACAACGAGAGGGAGCTGCTGAACAGCATGGGCATCAGCCAGCCCACCGTGGTGTTCGTGAGCAAGAAGGGCCTG…	CTCGAGCTGCCTTCTGCGGGGCTTGCCTTCTGGCCATGCCCTTCTTCTCTCCCTTGCACCTGTACCTCTTGGTCTTTGAATAAAGCCTGAGTAGGAAG	AAAAAAAAAAAAAAAAAAAAAAAAAAAAAAAAAAAAAAAAAAAAAAAAAAAAAAAAAAAAAAAAAAAAAAAAAAAAAAAAAAAAAAAAAAAAAAAAAAAAAAAAAAAAAAAAAAAAAAAAAAAAAA
Minimal 5′ UTR	n/a	AGG	GAGACT	CCCGCCACC	ATGGAGGACGCCAAGAACATCAAGAAGGGCCCCGCCCCCTTCTACCCCCTGGAGGACGGCACCGCCGGCGAGCAGCTGCACAAGGCCATGAAGAGGTACGCCCTGGTGCCCGGCACCATCGCCTTCACCGACGCCCACATCGAGGTGGACATCACCTACGCCGAGTACTTCGAGATGAGCGTGAGGCTGGCCGAGGCCATGAAGAGGTACGGCCTGAACACCAACCACAGGATCGTGGTGTGCAGCGAGAACAGCCTGCAGTTCTTCATGCCCGTGCTGGGCGCCCTGTTCATCGGCGTGGCCGTGGCCCCCGCCAACGACATCTACAACGAGAGGGAGCTGCTGAACAGCATGGGCATCAGCCAGCCCACCGTGGTGTTCGTGAGCAAGAAGGGCCTG…	CTCGAGCTGCCTTCTGCGGGGCTTGCCTTCTGGCCATGCCCTTCTTCTCTCCCTTGCACCTGTACCTCTTGGTCTTTGAATAAAGCCTGAGTAGGAAG	AAAAAAAAAAAAAAAAAAAAAAAAAAAAAAAAAAAAAAAAAAAAAAAAAAAAAAAAAAAAAAAAAAAAAAAAAAAAAAAAAAAAAAAAAAAAAAAAAAAAAAAAAAAAAAAAAAAAAAAAAAAAAA
NELL2 5′ UTR	ENSG00000184613	AGG	TCTTCAGTTCCCAATATTGTCGCGAAAACGCGGTTCTTTGCTGCCCTGGAGGAAGAGACTTGCATTTTG		ATGGAGGACGCCAAGAACATCAAGAAGGGCCCCGCCCCCTTCTACCCCCTGGAGGACGGCACCGCCGGCGAGCAGCTGCACAAGGCCATGAAGAGGTACGCCCTGGTGCCCGGCACCATCGCCTTCACCGACGCCCACATCGAGGTGGACATCACCTACGCCGAGTACTTCGAGATGAGCGTGAGGCTGGCCGAGGCCATGAAGAGGTACGGCCTGAACACCAACCACAGGATCGTGGTGTGCAGCGAGAACAGCCTGCAGTTCTTCATGCCCGTGCTGGGCGCCCTGTTCATCGGCGTGGCCGTGGCCCCCGCCAACGACATCTACAACGAGAGGGAGCTGCTGAACAGCATGGGCATCAGCCAGCCCACCGTGGTGTTCGTGAGCAAGAAGGGCCTG…	CTCGAGCTGCCTTCTGCGGGGCTTGCCTTCTGGCCATGCCCTTCTTCTCTCCCTTGCACCTGTACCTCTTGGTCTTTGAATAAAGCCTGAGTAGGAAG	AAAAAAAAAAAAAAAAAAAAAAAAAAAAAAAAAAAAAAAAAAAAAAAAAAAAAAAAAAAAAAAAAAAAAAAAAAAAAAAAAAAAAAAAAAAAAAAAAAAAAAAAAAAAAAAAAAAAAAAAAAAAAA
ANKRD49 5′ UTR	ENSG00000168876	AGG	TCAGATCTTGATGAACAAAGCAGTCATAATTCATCTCTAGAAAGATTTATATCCTGGCATTTGAAATGCTTTTTATTTAGAATAGTAGTAAAAA		ATGGAGGACGCCAAGAACATCAAGAAGGGCCCCGCCCCCTTCTACCCCCTGGAGGACGGCACCGCCGGCGAGCAGCTGCACAAGGCCATGAAGAGGTACGCCCTGGTGCCCGGCACCATCGCCTTCACCGACGCCCACATCGAGGTGGACATCACCTACGCCGAGTACTTCGAGATGAGCGTGAGGCTGGCCGAGGCCATGAAGAGGTACGGCCTGAACACCAACCACAGGATCGTGGTGTGCAGCGAGAACAGCCTGCAGTTCTTCATGCCCGTGCTGGGCGCCCTGTTCATCGGCGTGGCCGTGGCCCCCGCCAACGACATCTACAACGAGAGGGAGCTGCTGAACAGCATGGGCATCAGCCAGCCCACCGTGGTGTTCGTGAGCAAGAAGGGCCTG…	CTCGAGCTGCCTTCTGCGGGGCTTGCCTTCTGGCCATGCCCTTCTTCTCTCCCTTGCACCTGTACCTCTTGGTCTTTGAATAAAGCCTGAGTAGGAAG	AAAAAAAAAAAAAAAAAAAAAAAAAAAAAAAAAAAAAAAAAAAAAAAAAAAAAAAAAAAAAAAAAAAAAAAAAAAAAAAAAAAAAAAAAAAAAAAAAAAAAAAAAAAAAAAAAAAAAAAAAAAAAA
ZFAND6 5′ UTR	ENSG00000086666	AGG	GAAGAGAGAAATTTAAAATTAAAAATTTTCCATATTTCTATCACAAATATTGGTAATTTGACAACATGTAATTTGATTGTCGTCTTAATAAAATTTA		ATGGAGGACGCCAAGAACATCAAGAAGGGCCCCGCCCCCTTCTACCCCCTGGAGGACGGCACCGCCGGCGAGCAGCTGCACAAGGCCATGAAGAGGTACGCCCTGGTGCCCGGCACCATCGCCTTCACCGACGCCCACATCGAGGTGGACATCACCTACGCCGAGTACTTCGAGATGAGCGTGAGGCTGGCCGAGGCCATGAAGAGGTACGGCCTGAACACCAACCACAGGATCGTGGTGTGCAGCGAGAACAGCCTGCAGTTCTTCATGCCCGTGCTGGGCGCCCTGTTCATCGGCGTGGCCGTGGCCCCCGCCAACGACATCTACAACGAGAGGGAGCTGCTGAACAGCATGGGCATCAGCCAGCCCACCGTGGTGTTCGTGAGCAAGAAGGGCCTG…	CTCGAGCTGCCTTCTGCGGGGCTTGCCTTCTGGCCATGCCCTTCTTCTCTCCCTTGCACCTGTACCTCTTGGTCTTTGAATAAAGCCTGAGTAGGAAG	AAAAAAAAAAAAAAAAAAAAAAAAAAAAAAAAAAAAAAAAAAAAAAAAAAAAAAAAAAAAAAAAAAAAAAAAAAAAAAAAAAAAAAAAAAAAAAAAAAAAAAAAAAAAAAAAAAAAAAAAAAAAAA
SCGB1A1 3′ UTR	ENSG00000149021	AGG	AGGACTCTTCTGGTCCCCACAGACTCAGAGAGAA	CCCGCCACC	ATGGAGGACGCCAAGAACATCAAGAAGGGCCCCGCCCCCTTCTACCCCCTGGAGGACGGCACCGCCGGCGAGCAGCTGCACAAGGCCATGAAGAGGTACGCCCTGGTGCCCGGCACCATCGCCTTCACCGACGCCCACATCGAGGTGGACATCACCTACGCCGAGTACTTCGAGATGAGCGTGAGGCTGGCCGAGGCCATGAAGAGGTACGGCCTGAACACCAACCACAGGATCGTGGTGTGCAGCGAGAACAGCCTGCAGTTCTTCATGCCCGTGCTGGGCGCCCTGTTCATCGGCGTGGCCGTGGCCCCCGCCAACGACATCTACAACGAGAGGGAGCTGCTGAACAGCATGGGCATCAGCCAGCCCACCGTGGTGTTCGTGAGCAAGAAGGGCCTG…	CATTTAGAAGCTGAAGATCCCCAACTGCTCCAGCCTCTGCCGCTGCCATGCTTTGAGTCCACGCCCACCAGCCTTGCTCTCTTCAATAAACCACAAGCATCTCA	AAAAAAAAAAAAAAAAAAAAAAAAAAAAAAAAAAAAAAAAAAAAAAAAAAAAAAAAAAAAAAAAAAAAAAAAAAAAAAAAAAAAAAAAAAAAAAAAAAAAAAAAAAAAAAAAAAAAAAAAAAAAAA
α globin + ARE 3′ UTR	n/a	AGG	AGGACTCTTCTGGTCCCCACAGACTCAGAGAGAA	CCCGCCACC	ATGGAGGACGCCAAGAACATCAAGAAGGGCCCCGCCCCCTTCTACCCCCTGGAGGACGGCACCGCCGGCGAGCAGCTGCACAAGGCCATGAAGAGGTACGCCCTGGTGCCCGGCACCATCGCCTTCACCGACGCCCACATCGAGGTGGACATCACCTACGCCGAGTACTTCGAGATGAGCGTGAGGCTGGCCGAGGCCATGAAGAGGTACGGCCTGAACACCAACCACAGGATCGTGGTGTGCAGCGAGAACAGCCTGCAGTTCTTCATGCCCGTGCTGGGCGCCCTGTTCATCGGCGTGGCCGTGGCCCCCGCCAACGACATCTACAACGAGAGGGAGCTGCTGAACAGCATGGGCATCAGCCAGCCCACCGTGGTGTTCGTGAGCAAGAAGGGCCTG…	ATTTATTTATTTATTTATTTATTTATTTATTTATTTATTTATTTATTTATTTATTTATTTACTCGAGCTGCCTTCTGCGGGGCTTGCCTTCTGGCCATGCCCTTCTTCTCTCCCTTGCACCTGTACCTCTTGGTCTTTGAATAAAGCCTGAGTAGGAAG	AAAAAAAAAAAAAAAAAAAAAAAAAAAAAAAAAAAAAAAAAAAAAAAAAAAAAAAAAAAAAAAAAAAAAAAAAAAAAAAAAAAAAAAAAAAAAAAAAAAAAAAAAAAAAAAAAAAAAAAAAAAAAA
1 x miR122 3′ UTR	n/a	AGG	AGGACTCTTCTGGTCCCCACAGACTCAGAGAGAA	CCCGCCACC	ATGGAGGACGCCAAGAACATCAAGAAGGGCCCCGCCCCCTTCTACCCCCTGGAGGACGGCACCGCCGGCGAGCAGCTGCACAAGGCCATGAAGAGGTACGCCCTGGTGCCCGGCACCATCGCCTTCACCGACGCCCACATCGAGGTGGACATCACCTACGCCGAGTACTTCGAGATGAGCGTGAGGCTGGCCGAGGCCATGAAGAGGTACGGCCTGAACACCAACCACAGGATCGTGGTGTGCAGCGAGAACAGCCTGCAGTTCTTCATGCCCGTGCTGGGCGCCCTGTTCATCGGCGTGGCCGTGGCCCCCGCCAACGACATCTACAACGAGAGGGAGCTGCTGAACAGCATGGGCATCAGCCAGCCCACCGTGGTGTTCGTGAGCAAGAAGGGCCTG…	CTCGAGCTGCCTTCTGCGGGGCTTGCCTTCTGGCCATGCCCTTCTTCTCTCCCTTGCACCTGTACCTCCAAACACCATTGTCACACTCCATTGGTCTTTGAATAAAGCCTGAGTAGGAAG	AAAAAAAAAAAAAAAAAAAAAAAAAAAAAAAAAAAAAAAAAAAAAAAAAAAAAAAAAAAAAAAAAAAAAAAAAAAAAAAAAAAAAAAAAAAAAAAAAAAAAAAAAAAAAAAAAAAAAAAAAAAAAA
2 x miR122 3′ UTR	n/a	AGG	AGGACTCTTCTGGTCCCCACAGACTCAGAGAGAA	CCCGCCACC	ATGGAGGACGCCAAGAACATCAAGAAGGGCCCCGCCCCCTTCTACCCCCTGGAGGACGGCACCGCCGGCGAGCAGCTGCACAAGGCCATGAAGAGGTACGCCCTGGTGCCCGGCACCATCGCCTTCACCGACGCCCACATCGAGGTGGACATCACCTACGCCGAGTACTTCGAGATGAGCGTGAGGCTGGCCGAGGCCATGAAGAGGTACGGCCTGAACACCAACCACAGGATCGTGGTGTGCAGCGAGAACAGCCTGCAGTTCTTCATGCCCGTGCTGGGCGCCCTGTTCATCGGCGTGGCCGTGGCCCCCGCCAACGACATCTACAACGAGAGGGAGCTGCTGAACAGCATGGGCATCAGCCAGCCCACCGTGGTGTTCGTGAGCAAGAAGGGCCTG…	CTCGAGCTGCCTTCTGCGGGGCTTGCCTTCTGGCCATGCCCTTCTTCTCTCCCCAAACACCATTGTCACACTCCATTGCACCTGTACCTCCAAACACCATTGTCACACTCCATTGGTCTTTGAATAAAGCCTGAGTAGGAAG	AAAAAAAAAAAAAAAAAAAAAAAAAAAAAAAAAAAAAAAAAAAAAAAAAAAAAAAAAAAAAAAAAAAAAAAAAAAAAAAAAAAAAAAAAAAAAAAAAAAAAAAAAAAAAAAAAAAAAAAAAAAAAA
miR122 5′ UTR	n/a	AGG	CAAACACCATTGTCACACTCCAAGGACTCTTCTGGTCCCCACAGACTCAGAGAGAA	CCCGCCACC	ATGGAGGACGCCAAGAACATCAAGAAGGGCCCCGCCCCCTTCTACCCCCTGGAGGACGGCACCGCCGGCGAGCAGCTGCACAAGGCCATGAAGAGGTACGCCCTGGTGCCCGGCACCATCGCCTTCACCGACGCCCACATCGAGGTGGACATCACCTACGCCGAGTACTTCGAGATGAGCGTGAGGCTGGCCGAGGCCATGAAGAGGTACGGCCTGAACACCAACCACAGGATCGTGGTGTGCAGCGAGAACAGCCTGCAGTTCTTCATGCCCGTGCTGGGCGCCCTGTTCATCGGCGTGGCCGTGGCCCCCGCCAACGACATCTACAACGAGAGGGAGCTGCTGAACAGCATGGGCATCAGCCAGCCCACCGTGGTGTTCGTGAGCAAGAAGGGCCTG…	CTCGAGCTGCCTTCTGCGGGGCTTGCCTTCTGGCCATGCCCTTCTTCTCTCCCTTGCACCTGTACCTCTTGGTCTTTGAATAAAGCCTGAGTAGGAAG	AAAAAAAAAAAAAAAAAAAAAAAAAAAAAAAAAAAAAAAAAAAAAAAAAAAAAAAAAAAAAAAAAAAAAAAAAAAAAAAAAAAAAAAAAAAAAAAAAAAAAAAAAAAAAAAAAAAAAAAAAAAAAA
