## Supplementary Table 5 for "mRNArchitect: sequence design of mRNA medicines"

### Sheet: Sheet1
	MFE (kcal/mol)	MFE density	%GC	Sequence Length
α Globin 5′ UTR	-31	-0.300971	63.1	103
Albumin 5′ UTR	-26.9	-0.238053	61.9	113
SCGB1A1 5′ UTR	-35.9	-0.265926	65.2	135
Beta Actin 5′ UTR	-38.1	-0.280147	71.3	136
Minimal 5′ UTR	-20.8	-0.266667	66.7	78
NELL2 5′ UTR	-34.9	-0.264394	56.1	132
ANKRD49 5′ UTR	-34.6	-0.220382	42.7	157
ZFAND6 5′ UTR	-28.2	-0.17625	38.1	160
