## Supplementary Table 6 for "mRNArchitect: sequence design of mRNA medicines"

### Sheet: Sheet1
Target	Primer / probe	Sequence	Length (nt)	Tm (°C)	GC%
mouse alpha globin 3' UTR	Forward	CTCGAGCTGCCTTCTGC	17	63.3	64.7
mouse alpha globin 3' UTR	Reverse	CAGGCTTTATTCAAAGACCAAGAG	24	64.2	41.7
mouse alpha globin 3' UTR	Probe (FAM)	CATGCCCTTCTTCTCTCCCTTGCA	24	73.2	54.2
human GAPDH	Forward	CTACAGCAACAGGGTGGT	18	59.3	55.6
human GAPDH	Reverse	AGGGTCTCTCTCTTCCTCTT	20	58.2	50.0
human GAPDH	Probe (HEX)	CCCACATGGCCTCCAAGGAGTAAG	24	72.3	58.3
